# Alphaviral nonstructural protein-host RBP co-condensation as a mechanism to sustain virus replication

**DOI:** 10.1101/2025.11.30.691455

**Authors:** Yi Liu, Zhiying Yao, Qi Chen, Zemin Yang, Yexuan He, Xiaoxin Chen, Yun Zhang, Jiang Du, Jinjun Wu, Hong Joo Kim, Zhenshuo Zhu, Le Tian, Ziqiu Wang, Jing Huang, Yongdeng Zhang, Wenchun Fan, J. Paul Taylor, Peiguo Yang

## Abstract

It has long been recognized that the intracellular replication of alphaviruses critically relies on several key host RBPs, including G3BP1/2 and FXR1/FXR2/FMR1, but how these RBPs modulate alphaviral replication and whether it would be possible to target these RBPs for antiviral treatment are less explored. Here, using SFV as a model, we report that SFV nsP3 exploits G3BP for its condensation and transforms antiviral stress granules into proviral nsP3-G3BP co-condensates. The gel-like co-condensates of nsP3 and G3BP enrich and protect viral genomic RNAs from host RNase degradation and serve as viral translational hubs to promote viral replication. The mode of nsP3-RBP co-condensation is prevalent across alphaviruses, and disruption of nsP3 condensates is an efficient antiviral approach. Thus, these findings uncover a general anti-alphavirus strategy based on the conserved reliance of nsP3-RBP co-condensation.
