## Supplementary material for "Alphaviral nonstructural protein-host RBP co-condensation as a mechanism to sustain virus replication": List of human proteins identified through APEX2-mediated proximity labeling for SFV nsP3 protein

### Sheet: Sheet1
Gene Name	Protein IDs	APEX2_vs_Ctrl_log2 fold change	APEX2_vs_Ctrl_p.val	APEX2_vs_Ctrl_p.adj	significant	APEX2_vs_Ctrl_significant	imputed	num_NAs	Protein.names
ANLN	Q9NQW6	2.56	0.000677	0.022	TRUE	TRUE	TRUE	2	Actin-binding protein anillin
ARL8B	Q9NVJ2	1.71	0.000622	0.0219	TRUE	TRUE	FALSE	0	ADP-ribosylation factor-like protein 8B
ATXN2	Q99700	2.89	3.01e-05	0.00763	TRUE	TRUE	TRUE	2	Ataxin-2
ATXN2L	Q8WWM7	4	0.000976	0.0275	TRUE	TRUE	TRUE	2	Ataxin-2-like protein
BAZ2B	Q9UIF8	1.53	0.000672	0.022	TRUE	TRUE	TRUE	2	Bromodomain adjacent to zinc finger domain protein 2B
CAPRIN1	Q14444	5.54	6.03e-05	0.00817	TRUE	TRUE	TRUE	1	Caprin-1
CAPZA1	P52907	0.978	0.0028	0.0455	TRUE	TRUE	FALSE	0	F-actin-capping protein subunit alpha-1
CAPZB	P47756	1.08	0.000684	0.022	TRUE	TRUE	FALSE	0	F-actin-capping protein subunit beta
CD2AP	Q9Y5K6	2	0.00042	0.0177	TRUE	TRUE	FALSE	0	CD2-associated protein
CDK9	P50750	2.31	0.00231	0.043	TRUE	TRUE	TRUE	2	Cyclin-dependent kinase 9
CNN3	Q15417	2.64	0.000694	0.022	TRUE	TRUE	TRUE	2	Calponin-3
CORO1C	Q9ULV4	3.66	0.00195	0.0405	TRUE	TRUE	TRUE	2	Coronin-1C
CSDE1	O75534	2.27	0.00327	0.0499	TRUE	TRUE	FALSE	0	Cold shock domain-containing protein E1
DHX29	Q7Z478	2.34	7.1e-05	0.00817	TRUE	TRUE	TRUE	2	ATP-dependent RNA helicase DHX29
EIF4G1	Q04637	4.05	2.96e-05	0.00763	TRUE	TRUE	TRUE	1	Eukaryotic translation initiation factor 4 gamma 1
ERAL1	O75616	2.38	9.59e-05	0.00867	TRUE	TRUE	TRUE	2	GTPase Era, mitochondrial
EXOSC7	Q15024	1.85	0.000342	0.0173	TRUE	TRUE	TRUE	2	Exosome complex component RRP42
FANCD2	Q9BXW9	1.99	0.000903	0.0267	TRUE	TRUE	TRUE	2	Fanconi anemia group D2 protein
FUBP1	Q96AE4	3.02	0.00229	0.043	TRUE	TRUE	TRUE	2	Far upstream element-binding protein 1
FUBP3	Q96I24	3.12	0.00249	0.0443	TRUE	TRUE	TRUE	2	Far upstream element-binding protein 3
FUS	P35637	1.83	0.00136	0.033	TRUE	TRUE	FALSE	0	RNA-binding protein FUS
G3BP1	Q13283	2.59	8.71e-05	0.00849	TRUE	TRUE	FALSE	0	Ras GTPase-activating protein-binding protein 1
GEMIN5	Q8TEQ6	1.28	0.00253	0.0443	TRUE	TRUE	FALSE	0	Gem-associated protein 5
GFM1	Q96RP9	2.13	0.00033	0.0173	TRUE	TRUE	TRUE	2	Elongation factor G, mitochondrial
HM13	Q8TCT9	1.66	0.00108	0.0278	TRUE	TRUE	TRUE	2	Minor histocompatibility antigen H13
HNRNPAB	Q99729	0.766	0.00295	0.0455	TRUE	TRUE	FALSE	0	Heterogeneous nuclear ribonucleoprotein A/B
HNRNPDL	O14979	1.42	0.00238	0.0436	TRUE	TRUE	FALSE	0	Heterogeneous nuclear ribonucleoprotein D-like
HSPA4	P34932	2.64	2.95e-05	0.00763	TRUE	TRUE	TRUE	2	Heat shock 70 kDa protein 4
IGF2BP2	Q9Y6M1	0.806	0.00193	0.0405	TRUE	TRUE	FALSE	0	Insulin-like growth factor 2 mRNA-binding protein 2
IMPDH2	P12268	0.873	0.00146	0.0343	TRUE	TRUE	FALSE	0	Inosine-5-monophosphate dehydrogenase 2
ITGA3	P26006	4.74	0.000112	0.009	TRUE	TRUE	TRUE	2	Integrin alpha-3;Integrin alpha-3 heavy chain;Integrin alpha-3 light chain
LAMP1	P11279	4.53	7.07e-05	0.00817	TRUE	TRUE	TRUE	2	Lysosome-associated membrane glycoprotein 1
LASP1	Q14847	3.35	0.00105	0.0278	TRUE	TRUE	TRUE	2	LIM and SH3 domain protein 1
LIMA1	Q9UHB6	2.15	0.000211	0.0128	TRUE	TRUE	TRUE	2	LIM domain and actin-binding protein 1
LUZP1	Q86V48	2.01	0.00149	0.0343	TRUE	TRUE	FALSE	0	Leucine zipper protein 1
MAGEA4	P43358	0.702	0.00293	0.0455	TRUE	TRUE	FALSE	0	Melanoma-associated antigen 4
MAP4	P27816	1.64	0.00209	0.0425	TRUE	TRUE	FALSE	0	Microtubule-associated protein 4
OTUD4	Q01804	2.26	0.000175	0.0123	TRUE	TRUE	TRUE	2	OTU domain-containing protein 4
PABPC1	P11940	1.75	0.000212	0.0128	TRUE	TRUE	FALSE	0	Polyadenylate-binding protein 1
PACSIN2	Q9UNF0	3.19	2.5e-05	0.00763	TRUE	TRUE	TRUE	2	Protein kinase C and casein kinase substrate in neurons protein 2
PELP1	Q8IZL8	0.827	0.00167	0.0365	TRUE	TRUE	FALSE	0	Proline-, glutamic acid- and leucine-rich protein 1
PHGDH	O43175	0.89	0.00191	0.0405	TRUE	TRUE	FALSE	0	D-3-phosphoglycerate dehydrogenase
PRKAA1	Q13131	1.96	0.000462	0.0183	TRUE	TRUE	TRUE	2	5-AMP-activated protein kinase catalytic subunit alpha-1
PRRC2C	Q9Y520	1.72	0.000186	0.0124	TRUE	TRUE	TRUE	2	Protein PRRC2C
RBM3	P98179	3.51	0.000265	0.0152	TRUE	TRUE	TRUE	2	RNA-binding protein 3
RPL36AL	Q969Q0	4.07	0.00144	0.0343	TRUE	TRUE	TRUE	2	60S ribosomal protein L36a-like;60S ribosomal protein L36a
STRAP	Q9Y3F4	1.09	0.00255	0.0443	TRUE	TRUE	FALSE	0	Serine-threonine kinase receptor-associated protein
SYNCRIP	O60506	2.31	3.97e-05	0.00817	TRUE	TRUE	FALSE	0	Heterogeneous nuclear ribonucleoprotein Q
TCF20	Q9UGU0	1.33	0.00153	0.0346	TRUE	TRUE	TRUE	2	Transcription factor 20
TNKS1BP1	Q9C0C2	1.01	0.00214	0.0425	TRUE	TRUE	TRUE	2	182 kDa tankyrase-1-binding protein
UBAP2	Q5T6F2	1.95	8.71e-05	0.00849	TRUE	TRUE	TRUE	2	Ubiquitin-associated protein 2
UBAP2L	Q14157	3.51	9.78e-06	0.00763	TRUE	TRUE	TRUE	2	Ubiquitin-associated protein 2-like
UPF1	Q92900	1.1	0.0011	0.0278	TRUE	TRUE	FALSE	0	Regulator of nonsense transcripts 1
USP10	Q14694	2.18	0.00105	0.0278	TRUE	TRUE	FALSE	0	Ubiquitin carboxyl-terminal hydrolase 10
USP14	P54578	1.73	0.00126	0.0312	TRUE	TRUE	TRUE	2	Ubiquitin carboxyl-terminal hydrolase 14
YBX1	P67809	5.51	7.03e-05	0.00817	TRUE	TRUE	TRUE	2	Nuclease-sensitive element-binding protein 1
YTHDF1	Q9BYJ9	1.89	0.000913	0.0267	TRUE	TRUE	TRUE	2	YTH domain-containing family protein 1
YTHDF3	Q7Z739	2.59	0.00217	0.0425	TRUE	TRUE	TRUE	2	YTH domain-containing family protein 3
YWHAZ	P63104	3.76	0.00276	0.0453	TRUE	TRUE	TRUE	2	14-3-3 protein zeta/delta
ZC3H15	Q8WU90	2.63	0.00222	0.0425	TRUE	TRUE	TRUE	2	Zinc finger CCCH domain-containing protein 15
AHNAK	Q09666	0.701	0.0463	0.218	FALSE	FALSE	FALSE	0	Neuroblast differentiation-associated protein AHNAK
AIMP1	Q12904	0.859	0.00395	0.0541	FALSE	FALSE	FALSE	0	Aminoacyl tRNA synthase complex-interacting multifunctional protein 1;Endothelial monocyte-activating polypeptide 2
AIMP2	Q13155	0.695	0.0108	0.103	FALSE	FALSE	FALSE	0	Aminoacyl tRNA synthase complex-interacting multifunctional protein 2
ALDOA	P04075	0.591	0.0156	0.126	FALSE	FALSE	FALSE	0	Fructose-bisphosphate aldolase A
ASCC3	Q8N3C0	1.55	0.0224	0.154	FALSE	FALSE	TRUE	2	Activating signal cointegrator 1 complex subunit 3
C14orf166	Q9Y224	0.691	0.00411	0.0543	FALSE	FALSE	FALSE	0	UPF0568 protein C14orf166
CANX	P27824	1.84	0.0185	0.138	FALSE	FALSE	TRUE	2	Calnexin
CAPN1	P07384	1.42	0.0177	0.137	FALSE	FALSE	TRUE	2	Calpain-1 catalytic subunit
CKAP5	Q14008	1.07	0.0152	0.126	FALSE	FALSE	FALSE	0	Cytoskeleton-associated protein 5
CNOT1	A5YKK6	1.51	0.0354	0.192	FALSE	FALSE	TRUE	2	CCR4-NOT transcription complex subunit 1
EEF1D	P29692	1.32	0.00402	0.0541	FALSE	FALSE	FALSE	0	Elongation factor 1-delta
EIF2S1	P05198	0.909	0.00499	0.0626	FALSE	FALSE	FALSE	0	Eukaryotic translation initiation factor 2 subunit 1
EIF3I	Q13347	0.731	0.00545	0.0657	FALSE	FALSE	FALSE	0	Eukaryotic translation initiation factor 3 subunit I
EIF3L	Q9Y262	0.647	0.0166	0.133	FALSE	FALSE	FALSE	0	Eukaryotic translation initiation factor 3 subunit L
EIF4B	P23588	3.19	0.0154	0.126	FALSE	FALSE	TRUE	2	Eukaryotic translation initiation factor 4B
EIF5A	P63241	0.848	0.00825	0.0893	FALSE	FALSE	FALSE	0	Eukaryotic translation initiation factor 5A-1;Eukaryotic translation initiation factor 5A-2;Eukaryotic translation initiation factor 5A-1-like
EPRS	P07814	0.598	0.017	0.135	FALSE	FALSE	FALSE	0	Bifunctional glutamate/proline--tRNA ligase;Glutamate--tRNA ligase;Proline--tRNA ligase
FAM120A	Q9NZB2	1.55	0.004	0.0541	FALSE	FALSE	TRUE	2	Constitutive coactivator of PPAR-gamma-like protein 1
FAM98A	Q8NCA5	0.66	0.0119	0.11	FALSE	FALSE	FALSE	0	Protein FAM98A
FLNA	P21333	0.87	0.0072	0.0814	FALSE	FALSE	FALSE	0	Filamin-A
FLNB	O75369	0.747	0.0278	0.169	FALSE	FALSE	FALSE	0	Filamin-B
FLNC	Q14315	0.709	0.0219	0.153	FALSE	FALSE	FALSE	0	Filamin-C
GCN1L1	Q92616	0.599	0.0111	0.104	FALSE	FALSE	FALSE	0	Translational activator GCN1
GFPT1	Q06210	0.621	0.0109	0.103	FALSE	FALSE	FALSE	0	Glutamine--fructose-6-phosphate aminotransferase [isomerizing] 1
HNRNPA2B1	P22626	0.681	0.0295	0.174	FALSE	FALSE	FALSE	0	Heterogeneous nuclear ribonucleoproteins A2/B1
HSPB1	P04792	0.691	0.0276	0.169	FALSE	FALSE	FALSE	0	Heat shock protein beta-1
IARS	P41252	0.625	0.00975	0.0972	FALSE	FALSE	FALSE	0	Isoleucine--tRNA ligase, cytoplasmic
IPO4	Q8TEX9	0.627	0.018	0.138	FALSE	FALSE	FALSE	0	Importin-4
ITGB1	P05556	1.75	0.00357	0.0526	FALSE	FALSE	TRUE	2	Integrin beta-1
KIF4A	O95239	0.752	0.00484	0.0613	FALSE	FALSE	FALSE	0	Chromosome-associated kinesin KIF4A
KIF5B	P33176	1.56	0.0245	0.162	FALSE	FALSE	TRUE	2	Kinesin-1 heavy chain
LARP1	Q6PKG0	0.906	0.0231	0.155	FALSE	FALSE	FALSE	0	La-related protein 1
LARS	Q9P2J5	1.35	0.00614	0.0727	FALSE	FALSE	FALSE	0	Leucine--tRNA ligase, cytoplasmic
MACF1	Q9UPN3	1.59	0.0107	0.102	FALSE	FALSE	FALSE	0	Microtubule-actin cross-linking factor 1, isoforms 1/2/3/5
MARS	P56192	0.792	0.00388	0.0541	FALSE	FALSE	FALSE	0	Methionine--tRNA ligase, cytoplasmic
MUT	P22033	0.892	0.0429	0.212	FALSE	FALSE	TRUE	2	Methylmalonyl-CoA mutase, mitochondrial
OGDH	Q02218	0.946	0.0186	0.138	FALSE	FALSE	TRUE	2	2-oxoglutarate dehydrogenase, mitochondrial
PABPC4	Q13310	2.02	0.0211	0.15	FALSE	FALSE	TRUE	1	Polyadenylate-binding protein 4
PAICS	P22234	1.62	0.00379	0.0541	FALSE	FALSE	FALSE	0	Multifunctional protein ADE2;Phosphoribosylaminoimidazole-succinocarboxamide synthase;Phosphoribosylaminoimidazole carboxylase
PCBP1	Q15365	0.666	0.00369	0.0537	FALSE	FALSE	FALSE	0	Poly(rC)-binding protein 1
PCBP2	Q15366	1.11	0.0137	0.119	FALSE	FALSE	FALSE	0	Poly(rC)-binding protein 2
PDCD6IP	Q8WUM4	0.762	0.0064	0.0744	FALSE	FALSE	FALSE	0	Programmed cell death 6-interacting protein
PIP4K2A	P48426	2.64	0.0046	0.0601	FALSE	FALSE	TRUE	2	Phosphatidylinositol 5-phosphate 4-kinase type-2 alpha;Phosphatidylinositol 5-phosphate 4-kinase type-2 beta
PRKAG1	P54619	0.898	0.0196	0.143	FALSE	FALSE	TRUE	2	5-AMP-activated protein kinase subunit gamma-1
PRMT1	Q99873	0.684	0.00476	0.0609	FALSE	FALSE	FALSE	0	Protein arginine N-methyltransferase 1
PTRF	Q6NZI2	0.959	0.00582	0.0695	FALSE	FALSE	FALSE	0	Polymerase I and transcript release factor
RARS	P54136	0.616	0.00842	0.0903	FALSE	FALSE	FALSE	0	Arginine--tRNA ligase, cytoplasmic
RPSA	P08865	1.98	0.023	0.155	FALSE	FALSE	TRUE	2	40S ribosomal protein SA
SNX1	Q13596	1.63	0.0092	0.0954	FALSE	FALSE	TRUE	2	Sorting nexin-1
TNPO1	Q92973	0.66	0.00394	0.0541	FALSE	FALSE	FALSE	0	Transportin-1
TUBGCP6	Q96RT7	0.948	0.0375	0.197	FALSE	FALSE	TRUE	2	Gamma-tubulin complex component 6
VAMP7	P51809	0.647	0.0128	0.114	FALSE	FALSE	FALSE	0	Vesicle-associated membrane protein 7
VANGL1	Q8TAA9	1.75	0.00518	0.0638	FALSE	FALSE	TRUE	2	Vang-like protein 1
VCP	P55072	0.761	0.0103	0.101	FALSE	FALSE	FALSE	0	Transitional endoplasmic reticulum ATPase
ZYX	Q15942	1.45	0.00337	0.0501	FALSE	FALSE	TRUE	2	Zyxin
