## Supplementary material for "Alphaviral nonstructural protein-host RBP co-condensation as a mechanism to sustain virus replication": List of human proteins identified through TurboID-mediated proximity labeling for G3BP1 protein with SFV infection

### Sheet: Sheet1
Gene Name	Protein IDs	G3BP1_vs_Ctrl_log2 fold change	G3BP1_vs_Ctrl_p.val	G3BP1_vs_Ctrl_p.adj	significant	G3BP1_vs_Ctrl_significant	imputed	num_NAs	Protein.names
ABLIM1	O14639	0.946	0.0101	0.0207	TRUE	TRUE	FALSE	0	Actin-binding LIM protein 1
ACACA	Q13085	1.57	0.00197	0.00616	TRUE	TRUE	FALSE	0	Acetyl-CoA carboxylase 1;Biotin carboxylase
ACAT1	P24752	2.08	0.000304	0.00256	TRUE	TRUE	TRUE	2	Acetyl-CoA acetyltransferase, mitochondrial
AGO2	Q9UKV8	1.91	0.000815	0.00395	TRUE	TRUE	FALSE	0	Protein argonaute-2
AGO3	Q9H9G7	2.36	0.00462	0.0112	TRUE	TRUE	TRUE	2	Protein argonaute-3
AHNAK	Q09666	1.34	0.0028	0.00787	TRUE	TRUE	FALSE	0	Neuroblast differentiation-associated protein AHNAK
AHNAK2	Q8IVF2	2.18	0.000834	0.00397	TRUE	TRUE	FALSE	0	Protein AHNAK2
ALDH18A1	P54886	1.19	0.00233	0.00694	TRUE	TRUE	FALSE	0	Delta-1-pyrroline-5-carboxylate synthase;Glutamate 5-kinase;Gamma-glutamyl phosphate reductase
ANKHD1	Q8IWZ3	2.06	0.000916	0.00416	TRUE	TRUE	FALSE	0	Ankyrin repeat and KH domain-containing protein 1
ANKRD17	O75179	1.37	0.00103	0.00434	TRUE	TRUE	FALSE	0	Ankyrin repeat domain-containing protein 17
ARFGAP2	Q8N6H7	2.75	0.00018	0.00212	TRUE	TRUE	TRUE	2	ADP-ribosylation factor GTPase-activating protein 2
ATP5A1	P25705	0.641	0.0133	0.0253	TRUE	TRUE	FALSE	0	ATP synthase subunit alpha, mitochondrial
ATP5B	P06576	0.773	0.0135	0.0256	TRUE	TRUE	FALSE	0	ATP synthase subunit beta, mitochondrial
ATXN2	Q99700	3.71	0.0185	0.0334	TRUE	TRUE	TRUE	1	Ataxin-2
ATXN2L	Q8WWM7	6.87	0.00016	0.00207	TRUE	TRUE	FALSE	0	Ataxin-2-like protein
CAMSAP1	Q5T5Y3	0.77	0.0262	0.0446	TRUE	TRUE	FALSE	0	Calmodulin-regulated spectrin-associated protein 1
CAPRIN1	Q14444	7.48	4.5e-05	0.00149	TRUE	TRUE	FALSE	0	Caprin-1
CCT4	P50991	2.66	0.00934	0.0194	TRUE	TRUE	TRUE	2	T-complex protein 1 subunit delta
CD2AP	Q9Y5K6	2.11	0.000229	0.00232	TRUE	TRUE	FALSE	0	CD2-associated protein
CEP350	Q5VT06	1.02	0.00262	0.00751	TRUE	TRUE	TRUE	2	Centrosome-associated protein 350
CEP85	Q6P2H3	0.744	0.0131	0.025	TRUE	TRUE	FALSE	0	Centrosomal protein of 85 kDa
CNOT1	A5YKK6	2.28	0.00842	0.0179	TRUE	TRUE	FALSE	0	CCR4-NOT transcription complex subunit 1
CNOT11	Q9UKZ1	2.09	0.00196	0.00616	TRUE	TRUE	TRUE	2	CCR4-NOT transcription complex subunit 11
COIL	P38432	1.08	0.00214	0.00652	TRUE	TRUE	FALSE	0	Coilin
DAB2	P98082	2.68	0.00152	0.00543	TRUE	TRUE	FALSE	0	Disabled homolog 2
DDX1	Q92499	1.27	0.00217	0.00659	TRUE	TRUE	FALSE	0	ATP-dependent RNA helicase DDX1
DDX21	Q9NR30	0.784	0.0104	0.021	TRUE	TRUE	FALSE	0	Nucleolar RNA helicase 2
DDX39A	O00148	0.772	0.0153	0.0285	TRUE	TRUE	FALSE	0	ATP-dependent RNA helicase DDX39A
DDX3X	O00571	0.814	0.00547	0.0128	TRUE	TRUE	FALSE	0	ATP-dependent RNA helicase DDX3X;ATP-dependent RNA helicase DDX3Y
DDX47	Q9H0S4	0.874	0.0153	0.0285	TRUE	TRUE	FALSE	0	Probable ATP-dependent RNA helicase DDX47
DDX6	P26196	0.69	0.0129	0.0248	TRUE	TRUE	FALSE	0	Probable ATP-dependent RNA helicase DDX6
DERL1	Q9BUN8	0.633	0.0283	0.0477	TRUE	TRUE	FALSE	0	Derlin-1
DHX30	Q7L2E3	1.26	0.00435	0.0108	TRUE	TRUE	FALSE	0	Putative ATP-dependent RNA helicase DHX30
DHX57	Q6P158	1.65	0.015	0.0282	TRUE	TRUE	TRUE	1	Putative ATP-dependent RNA helicase DHX57
DHX9	Q08211	1.2	0.00155	0.00543	TRUE	TRUE	FALSE	0	ATP-dependent RNA helicase A
DIMT1	Q9UNQ2	1.09	0.0128	0.0246	TRUE	TRUE	TRUE	1	Probable dimethyladenosine transferase
DNAJC13	O75165	0.632	0.0204	0.036	TRUE	TRUE	FALSE	0	DnaJ homolog subfamily C member 13
DTX3L	Q8TDB6	0.766	0.0082	0.0175	TRUE	TRUE	FALSE	0	E3 ubiquitin-protein ligase DTX3L
EEF2	P13639	0.629	0.0144	0.0272	TRUE	TRUE	FALSE	0	Elongation factor 2
EHD4	Q9H223	1.08	0.0066	0.0148	TRUE	TRUE	TRUE	2	EH domain-containing protein 4
EIF2AK2	P19525	2.27	0.00291	0.00806	TRUE	TRUE	TRUE	2	Interferon-induced, double-stranded RNA-activated protein kinase
EIF4E2	O60573	1.27	0.00134	0.00508	TRUE	TRUE	FALSE	0	Eukaryotic translation initiation factor 4E type 2
EIF4G1	Q04637	1.76	0.00048	0.00316	TRUE	TRUE	FALSE	0	Eukaryotic translation initiation factor 4 gamma 1
EIF4G2	P78344	2.03	0.00024	0.00234	TRUE	TRUE	FALSE	0	Eukaryotic translation initiation factor 4 gamma 2
EIF5	P55010	1.26	0.00142	0.00524	TRUE	TRUE	TRUE	2	Eukaryotic translation initiation factor 5
ERLIN2	O94905	1.59	0.0298	0.0499	TRUE	TRUE	TRUE	2	Erlin-2;Erlin-1
FAM120A	Q9NZB2	2	0.00901	0.0188	TRUE	TRUE	TRUE	1	Constitutive coactivator of PPAR-gamma-like protein 1
FAM98A	Q8NCA5	4.5	3.87e-05	0.00144	TRUE	TRUE	TRUE	2	Protein FAM98A
FBL	P22087	1.46	0.000957	0.0043	TRUE	TRUE	FALSE	0	rRNA 2-O-methyltransferase fibrillarin
FER	P16591	1.63	0.00397	0.0101	TRUE	TRUE	TRUE	2	Tyrosine-protein kinase Fer
FTSJ3	Q8IY81	0.607	0.0128	0.0247	TRUE	TRUE	FALSE	0	pre-rRNA processing protein FTSJ3
FUBP3	Q96I24	4.23	0.000335	0.00262	TRUE	TRUE	TRUE	1	Far upstream element-binding protein 3
FXR1	P51114	2.79	0.000659	0.00349	TRUE	TRUE	FALSE	0	Fragile X mental retardation syndrome-related protein 1
G3BP1	Q13283	8.67	7.41e-06	0.00144	TRUE	TRUE	FALSE	0	Ras GTPase-activating protein-binding protein 1
G3BP2	Q9UN86	6.13	4.61e-05	0.00149	TRUE	TRUE	TRUE	2	Ras GTPase-activating protein-binding protein 2
GIGYF2	Q6Y7W6	1.36	0.00135	0.00508	TRUE	TRUE	FALSE	0	PERQ amino acid-rich with GYF domain-containing protein 2
GNL3	Q9BVP2	0.689	0.019	0.0342	TRUE	TRUE	FALSE	0	Guanine nucleotide-binding protein-like 3
H1FX	Q92522	0.922	0.00941	0.0195	TRUE	TRUE	FALSE	0	Histone H1x
HBS1L	Q9Y450	1.8	0.00736	0.0161	TRUE	TRUE	TRUE	2	HBS1-like protein
HELZ	P42694	3.52	0.000328	0.0026	TRUE	TRUE	FALSE	0	Probable helicase with zinc finger domain
HIST1H1A	Q02539	1.14	0.00234	0.00695	TRUE	TRUE	FALSE	0	Histone H1.1
HSPA9	P38646	1.75	0.00306	0.00841	TRUE	TRUE	FALSE	0	Stress-70 protein, mitochondrial
HSPD1	P10809	0.663	0.0235	0.0407	TRUE	TRUE	FALSE	0	60 kDa heat shock protein, mitochondrial
IFIT3	O14879	2.63	0.000173	0.0021	TRUE	TRUE	TRUE	2	Interferon-induced protein with tetratricopeptide repeats 3
ILF3	Q12906	1.47	0.00117	0.00472	TRUE	TRUE	FALSE	0	Interleukin enhancer-binding factor 3
KIAA1217	Q5T5P2	1.2	0.0103	0.0209	TRUE	TRUE	FALSE	0	Sickle tail protein homolog
KIAA1671	Q9BY89	1.01	0.00432	0.0108	TRUE	TRUE	FALSE	0	Uncharacterized protein KIAA1671
KNOP1	Q1ED39	1.19	0.00142	0.00524	TRUE	TRUE	FALSE	0	Lysine-rich nucleolar protein 1
KPNB1	Q14974	3.41	0.017	0.031	TRUE	TRUE	TRUE	2	Importin subunit beta-1
LARP1	Q6PKG0	0.844	0.0137	0.026	TRUE	TRUE	FALSE	0	La-related protein 1
LUZP1	Q86V48	0.909	0.00387	0.01	TRUE	TRUE	FALSE	0	Leucine zipper protein 1
LYAR	Q9NX58	1.32	0.0019	0.00609	TRUE	TRUE	FALSE	0	Cell growth-regulating nucleolar protein
MAGEA1	P43355	1.18	0.00174	0.00571	TRUE	TRUE	FALSE	0	Melanoma-associated antigen 1
MAP4K3	Q8IVH8	1.13	0.00384	0.00999	TRUE	TRUE	TRUE	2	Mitogen-activated protein kinase kinase kinase kinase 3
MCCC1	Q96RQ3	2.03	0.00155	0.00543	TRUE	TRUE	FALSE	0	Methylcrotonoyl-CoA carboxylase subunit alpha, mitochondrial
MCCC2	Q9HCC0	3.29	8.19e-05	0.00162	TRUE	TRUE	FALSE	0	Methylcrotonoyl-CoA carboxylase beta chain, mitochondrial
MCM4	P33991	2.46	0.00288	0.008	TRUE	TRUE	TRUE	2	DNA replication licensing factor MCM4
MCM7	P33993	0.771	0.0278	0.0469	TRUE	TRUE	FALSE	0	DNA replication licensing factor MCM7
MEX3A	A1L020	1.96	0.00169	0.00565	TRUE	TRUE	TRUE	2	RNA-binding protein MEX3A
MYOF	Q9NZM1	1.32	0.00776	0.0167	TRUE	TRUE	TRUE	1	Myoferlin
NOC2L	Q9Y3T9	1.44	0.00171	0.0057	TRUE	TRUE	FALSE	0	Nucleolar complex protein 2 homolog
NOC3L	Q8WTT2	1.24	0.00378	0.00988	TRUE	TRUE	FALSE	0	Nucleolar complex protein 3 homolog
NOP2	P46087	1.36	0.000944	0.00427	TRUE	TRUE	FALSE	0	Probable 28S rRNA (cytosine(4447)-C(5))-methyltransferase
NOP56	O00567	1.68	0.000463	0.00316	TRUE	TRUE	FALSE	0	Nucleolar protein 56
NOP58	Q9Y2X3	1.46	0.000774	0.00386	TRUE	TRUE	FALSE	0	Nucleolar protein 58
NUFIP2	Q7Z417	7	4.37e-06	0.00144	TRUE	TRUE	TRUE	1	Nuclear fragile X mental retardation-interacting protein 2
NUP153	P49790	0.828	0.00571	0.0133	TRUE	TRUE	FALSE	0	Nuclear pore complex protein Nup153
NUP214	P35658	2.71	0.000168	0.00207	TRUE	TRUE	FALSE	0	Nuclear pore complex protein Nup214
NUP54	Q7Z3B4	2.99	0.00034	0.00262	TRUE	TRUE	FALSE	0	Nucleoporin p54
NUP62	P37198	4.7	3.41e-05	0.00144	TRUE	TRUE	TRUE	2	Nuclear pore glycoprotein p62
NUP88	Q99567	3.13	8.28e-05	0.00162	TRUE	TRUE	FALSE	0	Nuclear pore complex protein Nup88
OTUD4	Q01804	3.92	0.000469	0.00316	TRUE	TRUE	TRUE	2	OTU domain-containing protein 4
PABPC1	P11940	3.26	6.43e-05	0.00162	TRUE	TRUE	FALSE	0	Polyadenylate-binding protein 1
PABPC4	Q13310	2.88	9.57e-05	0.00179	TRUE	TRUE	FALSE	0	Polyadenylate-binding protein 4
PATL1	Q86TB9	1.17	0.00258	0.00741	TRUE	TRUE	FALSE	0	Protein PAT1 homolog 1
PC	P11498	1.07	0.00242	0.0071	TRUE	TRUE	FALSE	0	Pyruvate carboxylase, mitochondrial
PCCA	P05165	3.35	0.000236	0.00233	TRUE	TRUE	TRUE	1	Propionyl-CoA carboxylase alpha chain, mitochondrial
PCCB	P05166	3.15	7.9e-05	0.00162	TRUE	TRUE	TRUE	2	Propionyl-CoA carboxylase beta chain, mitochondrial
PDIA6	Q15084	0.792	0.0171	0.0312	TRUE	TRUE	FALSE	0	Protein disulfide-isomerase A6
PHB	P35232	1.09	0.00742	0.0161	TRUE	TRUE	FALSE	0	Prohibitin
PHB2	Q99623	1.06	0.00219	0.00663	TRUE	TRUE	FALSE	0	Prohibitin-2
PIK3CA	P42336	3.55	0.00222	0.00668	TRUE	TRUE	TRUE	2	Phosphatidylinositol 4,5-bisphosphate 3-kinase catalytic subunit alpha isoform
PIK3R1	P27986	4.09	0.000109	0.00184	TRUE	TRUE	TRUE	2	Phosphatidylinositol 3-kinase regulatory subunit alpha
PKN3	Q6P5Z2	4.28	0.00013	0.00195	TRUE	TRUE	TRUE	1	Serine/threonine-protein kinase N3
PRDX6	P30041	2.01	0.000508	0.00316	TRUE	TRUE	TRUE	2	Peroxiredoxin-6
PRRC2A	P48634	3.17	5.27e-05	0.00157	TRUE	TRUE	FALSE	0	Protein PRRC2A
PRRC2B	Q5JSZ5	3.45	0.0204	0.036	TRUE	TRUE	TRUE	1	Protein PRRC2B
PRRC2C	Q9Y520	5.02	2.07e-05	0.00144	TRUE	TRUE	FALSE	0	Protein PRRC2C
PTBP3	O95758	3.87	0.00746	0.0162	TRUE	TRUE	TRUE	2	Polypyrimidine tract-binding protein 3
PUM1	Q14671	3.25	0.00643	0.0145	TRUE	TRUE	TRUE	2	Pumilio homolog 1
RAB32	Q13637	2.62	0.000912	0.00416	TRUE	TRUE	TRUE	2	Ras-related protein Rab-32;Ras-related protein Rab-38
RANBP2	P49792	2.37	0.00196	0.00616	TRUE	TRUE	FALSE	0	E3 SUMO-protein ligase RanBP2
RANGAP1	P46060	2.87	0.0259	0.0442	TRUE	TRUE	TRUE	1	Ran GTPase-activating protein 1
RBM34	P42696	0.679	0.00989	0.0203	TRUE	TRUE	FALSE	0	RNA-binding protein 34
RBMS2	Q15434	1.54	0.000848	0.00399	TRUE	TRUE	TRUE	2	RNA-binding motif, single-stranded-interacting protein 2
RC3H1	Q5TC82	2.74	0.000198	0.00222	TRUE	TRUE	TRUE	1	Roquin-1
RDH11	Q8TC12	1.13	0.00407	0.0103	TRUE	TRUE	TRUE	2	Retinol dehydrogenase 11
RPL32	P62910	0.673	0.0103	0.0209	TRUE	TRUE	FALSE	0	60S ribosomal protein L32
RPL35	P42766	1.85	0.00193	0.00613	TRUE	TRUE	TRUE	2	60S ribosomal protein L35
RPN2	P04844	2.68	0.000502	0.00316	TRUE	TRUE	TRUE	2	Dolichyl-diphosphooligosaccharide--protein glycosyltransferase subunit 2
RPS7	P62081	0.8	0.0167	0.0305	TRUE	TRUE	FALSE	0	40S ribosomal protein S7
RRP1B	Q14684	0.807	0.00699	0.0154	TRUE	TRUE	FALSE	0	Ribosomal RNA processing protein 1 homolog B
RSL1D1	O76021	0.678	0.029	0.0489	TRUE	TRUE	FALSE	0	Ribosomal L1 domain-containing protein 1
RTCB	Q9Y3I0	1.59	0.000654	0.00349	TRUE	TRUE	FALSE	0	tRNA-splicing ligase RtcB homolog
SHROOM3	Q8TF72	1.51	0.0036	0.00959	TRUE	TRUE	TRUE	2	Protein Shroom3
SLC25A5	P05141	0.914	0.00687	0.0152	TRUE	TRUE	FALSE	0	ADP/ATP translocase 2;ADP/ATP translocase 2, N-terminally processed
SLC2A1	P11166	3.19	0.0106	0.0213	TRUE	TRUE	TRUE	2	Solute carrier family 2, facilitated glucose transporter member 1
SMAP2	Q8WU79	3.25	0.000506	0.00316	TRUE	TRUE	TRUE	2	Stromal membrane-associated protein 2
SMG7	Q92540	1.61	0.000648	0.00349	TRUE	TRUE	FALSE	0	Protein SMG7
SPATS2L	Q9NUQ6	0.957	0.0129	0.0247	TRUE	TRUE	FALSE	0	SPATS2-like protein
SRP68	Q9UHB9	0.613	0.0184	0.0334	TRUE	TRUE	FALSE	0	Signal recognition particle subunit SRP68
SRRM1	Q8IYB3	0.738	0.0158	0.0292	TRUE	TRUE	FALSE	0	Serine/arginine repetitive matrix protein 1
STAU2	Q9NUL3	1.06	0.00273	0.00774	TRUE	TRUE	FALSE	0	Double-stranded RNA-binding protein Staufen homolog 2
STOML2	Q9UJZ1	0.86	0.0223	0.039	TRUE	TRUE	FALSE	0	Stomatin-like protein 2, mitochondrial
STRAP	Q9Y3F4	3.02	0.000493	0.00316	TRUE	TRUE	TRUE	2	Serine-threonine kinase receptor-associated protein
TBC1D5	Q92609	0.922	0.00586	0.0135	TRUE	TRUE	FALSE	0	TBC1 domain family member 5
TCOF1	Q13428	1.41	0.00269	0.00766	TRUE	TRUE	FALSE	0	Treacle protein
TDRD3	Q9H7E2	4.39	0.00119	0.00473	TRUE	TRUE	TRUE	2	Tudor domain-containing protein 3
TECR	Q9NZ01	0.646	0.0265	0.0451	TRUE	TRUE	FALSE	0	Very-long-chain enoyl-CoA reductase
TGM2	P21980	0.693	0.0197	0.0352	TRUE	TRUE	FALSE	0	Protein-glutamine gamma-glutamyltransferase 2
TIMM50	Q3ZCQ8	1.69	0.00444	0.0109	TRUE	TRUE	TRUE	2	Mitochondrial import inner membrane translocase subunit TIM50
TNRC6A	Q8NDV7	2.04	0.000266	0.0024	TRUE	TRUE	FALSE	0	Trinucleotide repeat-containing gene 6A protein
TNRC6B	Q9UPQ9	2.02	0.000269	0.0024	TRUE	TRUE	FALSE	0	Trinucleotide repeat-containing gene 6B protein
TNRC6C	Q9HCJ0	0.894	0.00687	0.0152	TRUE	TRUE	TRUE	2	Trinucleotide repeat-containing gene 6C protein
TNS1	Q9HBL0	3.14	0.000671	0.00349	TRUE	TRUE	TRUE	2	Tensin-1
TOP1	P11387	0.75	0.00755	0.0163	TRUE	TRUE	FALSE	0	DNA topoisomerase 1
TOP3B	O95985	2.28	0.00156	0.00543	TRUE	TRUE	TRUE	1	DNA topoisomerase 3-beta-1
TRAP1	Q12931	0.695	0.0128	0.0247	TRUE	TRUE	FALSE	0	Heat shock protein 75 kDa, mitochondrial
TRIM25	Q14258	2.04	0.00042	0.00298	TRUE	TRUE	FALSE	0	E3 ubiquitin/ISG15 ligase TRIM25
TRMT10C	Q7L0Y3	0.655	0.0216	0.0379	TRUE	TRUE	FALSE	0	Mitochondrial ribonuclease P protein 1
TTF1	Q15361	1.42	0.000825	0.00396	TRUE	TRUE	FALSE	0	Transcription termination factor 1
TUFM	P49411	1.12	0.00279	0.00785	TRUE	TRUE	FALSE	0	Elongation factor Tu, mitochondrial
UBAP2	Q5T6F2	5.18	3.84e-05	0.00144	TRUE	TRUE	FALSE	0	Ubiquitin-associated protein 2
UBAP2L	Q14157	3.88	0.00034	0.00262	TRUE	TRUE	FALSE	0	Ubiquitin-associated protein 2-like
UBC	P0CG48	6.36	1.1e-05	0.00144	TRUE	TRUE	TRUE	2	Polyubiquitin-C;Ubiquitin;Polyubiquitin-B;Ubiquitin;Ubiquitin-40S ribosomal protein S27a;Ubiquitin;40S ribosomal protein S27a;Ubiquitin-60S ribosomal protein L40;Ubiquitin;60S ribosomal protein L40
UFD1L	Q92890	1.06	0.00505	0.0121	TRUE	TRUE	TRUE	2	Ubiquitin fusion degradation protein 1 homolog
UQCRC2	P22695	1.08	0.00241	0.00709	TRUE	TRUE	FALSE	0	Cytochrome b-c1 complex subunit 2, mitochondrial
USP10	Q14694	5.46	1.02e-05	0.00144	TRUE	TRUE	FALSE	0	Ubiquitin carboxyl-terminal hydrolase 10
VDAC3	Q9Y277	0.923	0.00909	0.0189	TRUE	TRUE	FALSE	0	Voltage-dependent anion-selective channel protein 3
WDR48	Q8TAF3	3.46	0.000281	0.00242	TRUE	TRUE	TRUE	2	WD repeat-containing protein 48
XRN1	Q8IZH2	5.5	3.08e-05	0.00144	TRUE	TRUE	FALSE	0	5-3 exoribonuclease 1
YARS2	Q9Y2Z4	1.58	0.00395	0.0101	TRUE	TRUE	TRUE	2	Tyrosine--tRNA ligase, mitochondrial
YTHDC2	Q9H6S0	1.63	0.000752	0.00383	TRUE	TRUE	TRUE	1	Probable ATP-dependent RNA helicase YTHDC2
YTHDF1	Q9BYJ9	2.35	0.000339	0.00262	TRUE	TRUE	FALSE	0	YTH domain-containing family protein 1
YTHDF2	Q9Y5A9	2.38	0.000368	0.00277	TRUE	TRUE	FALSE	0	YTH domain-containing family protein 2
YTHDF3	Q7Z739	2.37	0.00328	0.00892	TRUE	TRUE	FALSE	0	YTH domain-containing family protein 3
ZC3HAV1	Q7Z2W4	2.62	0.000153	0.00207	TRUE	TRUE	FALSE	0	Zinc finger CCCH-type antiviral protein 1
ZNF598	Q86UK7	1.26	0.00447	0.0109	TRUE	TRUE	FALSE	0	Zinc finger protein 598
DHCR7	Q9UBM7	0.631	0.0332	0.0546	FALSE	FALSE	FALSE	0	7-dehydrocholesterol reductase
DPM1	O60762	0.761	0.0458	0.0714	FALSE	FALSE	FALSE	0	Dolichol-phosphate mannosyltransferase subunit 1
DSP	P15924	1.17	0.032	0.0532	FALSE	FALSE	FALSE	0	Desmoplakin
EIF3A	Q14152	0.63	0.0375	0.0603	FALSE	FALSE	FALSE	0	Eukaryotic translation initiation factor 3 subunit A
NKTR	P30414	0.634	0.0482	0.0746	FALSE	FALSE	FALSE	0	NK-tumor recognition protein;Putative peptidyl-prolyl cis-trans isomerase
