## Supplementary material for "Alphaviral nonstructural protein-host RBP co-condensation as a mechanism to sustain virus replication": List of human proteins identified through TurboID-mediated proximity labeling for G3BP1 protein without SFV infection

### Sheet: Sheet1
Gene Name	Protein IDs	G3BP1_vs_Ctrl_log2 fold change	G3BP1_vs_Ctrl_p.val	G3BP1_vs_Ctrl_p.adj	significant	G3BP1_vs_Ctrl_significant	imputed	num_NAs	Protein.names
ACACA	Q13085	1.33	0.00596	0.0161	TRUE	TRUE	FALSE	0	Acetyl-CoA carboxylase 1;Biotin carboxylase
ACAT1	P24752	1.92	0.0244	0.047	TRUE	TRUE	TRUE	2	Acetyl-CoA acetyltransferase, mitochondrial
AGO2	Q9UKV8	2.2	0.0041	0.0123	TRUE	TRUE	FALSE	0	Protein argonaute-2
AGO3	Q9H9G7	2.58	0.00197	0.0076	TRUE	TRUE	TRUE	2	Protein argonaute-3
AHNAK	Q09666	2.18	0.00136	0.006	TRUE	TRUE	FALSE	0	Neuroblast differentiation-associated protein AHNAK
AHNAK2	Q8IVF2	3.53	0.000869	0.00456	TRUE	TRUE	FALSE	0	Protein AHNAK2
ALDH18A1	P54886	1.4	0.00442	0.0129	TRUE	TRUE	FALSE	0	Delta-1-pyrroline-5-carboxylate synthase;Glutamate 5-kinase;Gamma-glutamyl phosphate reductase
ANKHD1	Q8IWZ3	2.01	0.00665	0.0171	TRUE	TRUE	FALSE	0	Ankyrin repeat and KH domain-containing protein 1
ATP5A1	P25705	1.07	0.00996	0.0229	TRUE	TRUE	FALSE	0	ATP synthase subunit alpha, mitochondrial
ATP5C1	P36542	4.34	9.63e-05	0.00271	TRUE	TRUE	TRUE	2	ATP synthase subunit gamma, mitochondrial
ATP5J2	P56134	2.3	0.0016	0.00659	TRUE	TRUE	TRUE	2	ATP synthase subunit f, mitochondrial
ATXN2	Q99700	4.43	0.000118	0.00271	TRUE	TRUE	TRUE	2	Ataxin-2
ATXN2L	Q8WWM7	6	1.65e-05	0.00259	TRUE	TRUE	FALSE	0	Ataxin-2-like protein
C14orf166	Q9Y224	1.78	0.00608	0.0162	TRUE	TRUE	TRUE	2	UPF0568 protein C14orf166
CAPRIN1	Q14444	8.72	8.3e-06	0.00259	TRUE	TRUE	TRUE	1	Caprin-1
CCT4	P50991	3.97	0.00176	0.00703	TRUE	TRUE	TRUE	2	T-complex protein 1 subunit delta
CNOT1	A5YKK6	3.44	0.00481	0.0138	TRUE	TRUE	FALSE	0	CCR4-NOT transcription complex subunit 1
CNOT10	Q9H9A5	2.25	0.00229	0.00847	TRUE	TRUE	TRUE	2	CCR4-NOT transcription complex subunit 10
CNOT11	Q9UKZ1	2.59	0.016	0.0333	TRUE	TRUE	TRUE	1	CCR4-NOT transcription complex subunit 11
COIL	P38432	2.76	0.000824	0.00451	TRUE	TRUE	FALSE	0	Coilin
CPEB4	Q17RY0	2.27	0.002	0.00771	TRUE	TRUE	TRUE	2	Cytoplasmic polyadenylation element-binding protein 4;Cytoplasmic polyadenylation element-binding protein 3;Cytoplasmic polyadenylation element-binding protein 2
DAB2	P98082	0.922	0.0192	0.0384	TRUE	TRUE	FALSE	0	Disabled homolog 2
DDX1	Q92499	1.17	0.0162	0.0336	TRUE	TRUE	FALSE	0	ATP-dependent RNA helicase DDX1
DKC1	O60832	1.28	0.00693	0.0175	TRUE	TRUE	FALSE	0	H/ACA ribonucleoprotein complex subunit 4
EIF4E2	O60573	2.17	0.00131	0.00583	TRUE	TRUE	FALSE	0	Eukaryotic translation initiation factor 4E type 2
EIF4ENIF1	Q9NRA8	1.49	0.0145	0.0309	TRUE	TRUE	TRUE	2	Eukaryotic translation initiation factor 4E transporter
EIF4G1	Q04637	1.44	0.00379	0.0117	TRUE	TRUE	FALSE	0	Eukaryotic translation initiation factor 4 gamma 1
EIF4G2	P78344	2.09	0.000869	0.00456	TRUE	TRUE	FALSE	0	Eukaryotic translation initiation factor 4 gamma 2
FAF2	Q96CS3	1.08	0.0188	0.0377	TRUE	TRUE	TRUE	2	FAS-associated factor 2
FAM120A	Q9NZB2	1.99	0.00776	0.019	TRUE	TRUE	FALSE	0	Constitutive coactivator of PPAR-gamma-like protein 1
FAM98A	Q8NCA5	3.24	0.000383	0.0033	TRUE	TRUE	TRUE	2	Protein FAM98A
FBL	P22087	2.17	0.00108	0.00511	TRUE	TRUE	FALSE	0	rRNA 2-O-methyltransferase fibrillarin
FNDC3B	Q53EP0	1.68	0.00836	0.0201	TRUE	TRUE	TRUE	2	Fibronectin type III domain-containing protein 3B
FUBP3	Q96I24	4.21	0.00222	0.00833	TRUE	TRUE	TRUE	1	Far upstream element-binding protein 3
FXR1	P51114	2.5	0.00119	0.00548	TRUE	TRUE	FALSE	0	Fragile X mental retardation syndrome-related protein 1
G3BP1	Q13283	9.57	4.54e-06	0.00259	TRUE	TRUE	FALSE	0	Ras GTPase-activating protein-binding protein 1
G3BP2	Q9UN86	5.26	0.000352	0.00326	TRUE	TRUE	TRUE	2	Ras GTPase-activating protein-binding protein 2
GAR1	Q9NY12	1.54	0.00526	0.0147	TRUE	TRUE	FALSE	0	H/ACA ribonucleoprotein complex subunit 1
GIGYF2	Q6Y7W6	2.59	0.000419	0.00339	TRUE	TRUE	FALSE	0	PERQ amino acid-rich with GYF domain-containing protein 2
HADHB	P55084	2.01	0.00189	0.00737	TRUE	TRUE	TRUE	2	Trifunctional enzyme subunit beta, mitochondrial;3-ketoacyl-CoA thiolase
HELZ	P42694	4.14	0.000323	0.00316	TRUE	TRUE	FALSE	0	Probable helicase with zinc finger domain
HIST1H1A	Q02539	1.18	0.00957	0.0221	TRUE	TRUE	FALSE	0	Histone H1.1
HNRNPA0	Q13151	0.909	0.022	0.0429	TRUE	TRUE	FALSE	0	Heterogeneous nuclear ribonucleoprotein A0
HSPA9	P38646	1.44	0.00503	0.0142	TRUE	TRUE	FALSE	0	Stress-70 protein, mitochondrial
IDH3B	O43837	2.94	0.000519	0.00371	TRUE	TRUE	TRUE	2	Isocitrate dehydrogenase [NAD] subunit beta, mitochondrial
IGF2BP2	Q9Y6M1	2.22	0.00104	0.00504	TRUE	TRUE	TRUE	2	Insulin-like growth factor 2 mRNA-binding protein 2
KANK1	Q14678	2.35	0.000558	0.00381	TRUE	TRUE	TRUE	2	KN motif and ankyrin repeat domain-containing protein 1
KEAP1	Q14145	2.33	0.00101	0.00495	TRUE	TRUE	TRUE	2	Kelch-like ECH-associated protein 1
KIAA1671	Q9BY89	1.71	0.00424	0.0125	TRUE	TRUE	FALSE	0	Uncharacterized protein KIAA1671
KPNB1	Q14974	3.96	0.000877	0.00457	TRUE	TRUE	TRUE	1	Importin subunit beta-1
LARP1	Q6PKG0	0.825	0.0228	0.0444	TRUE	TRUE	FALSE	0	La-related protein 1
LSM12	Q3MHD2	4.87	0.000871	0.00456	TRUE	TRUE	TRUE	2	Protein LSM12 homolog
MBOAT7	Q96N66	3.48	0.000488	0.00366	TRUE	TRUE	TRUE	2	Lysophospholipid acyltransferase 7
MCCC1	Q96RQ3	3.87	0.000889	0.00461	TRUE	TRUE	FALSE	0	Methylcrotonoyl-CoA carboxylase subunit alpha, mitochondrial
MCCC2	Q9HCC0	4.32	0.00356	0.0112	TRUE	TRUE	FALSE	0	Methylcrotonoyl-CoA carboxylase beta chain, mitochondrial
MED19	A0JLT2	0.937	0.017	0.0349	TRUE	TRUE	FALSE	0	Mediator of RNA polymerase II transcription subunit 19
MEX3A	A1L020	2.38	0.00586	0.0159	TRUE	TRUE	TRUE	2	RNA-binding protein MEX3A
MOV10	Q9HCE1	1.69	0.00606	0.0161	TRUE	TRUE	TRUE	2	Putative helicase MOV-10
MRPL16	Q9NX20	3.26	0.00105	0.00505	TRUE	TRUE	TRUE	2	39S ribosomal protein L16, mitochondrial
MTFP1	Q9UDX5	1.62	0.00671	0.0172	TRUE	TRUE	TRUE	2	Mitochondrial fission process protein 1
NES	P48681	2.3	0.00492	0.014	TRUE	TRUE	TRUE	2	Nestin
NOC2L	Q9Y3T9	1.3	0.0249	0.0477	TRUE	TRUE	FALSE	0	Nucleolar complex protein 2 homolog
NOP10	Q9NPE3	1.59	0.00467	0.0136	TRUE	TRUE	FALSE	0	H/ACA ribonucleoprotein complex subunit 3
NOP56	O00567	2.04	0.000955	0.00483	TRUE	TRUE	FALSE	0	Nucleolar protein 56
NOP58	Q9Y2X3	1.78	0.00299	0.0102	TRUE	TRUE	FALSE	0	Nucleolar protein 58
NUFIP2	Q7Z417	5.75	2.54e-05	0.00259	TRUE	TRUE	TRUE	1	Nuclear fragile X mental retardation-interacting protein 2
NUP214	P35658	3.1	0.000231	0.00302	TRUE	TRUE	FALSE	0	Nuclear pore complex protein Nup214
NUP54	Q7Z3B4	3.31	0.000566	0.00381	TRUE	TRUE	FALSE	0	Nucleoporin p54
NUP62	P37198	4.5	6.24e-05	0.00259	TRUE	TRUE	TRUE	2	Nuclear pore glycoprotein p62
NUP88	Q99567	3.84	0.00147	0.00629	TRUE	TRUE	FALSE	0	Nuclear pore complex protein Nup88
NUP93	Q8N1F7	2.73	0.00518	0.0146	TRUE	TRUE	TRUE	2	Nuclear pore complex protein Nup93
NUPL1	Q9BVL2	3.52	0.000382	0.0033	TRUE	TRUE	TRUE	2	Nucleoporin p58/p45
OTUD4	Q01804	3.43	0.000212	0.00281	TRUE	TRUE	TRUE	2	OTU domain-containing protein 4
PABPC1	P11940	2.65	0.000461	0.00353	TRUE	TRUE	FALSE	0	Polyadenylate-binding protein 1
PABPC4	Q13310	2.33	0.000943	0.00479	TRUE	TRUE	FALSE	0	Polyadenylate-binding protein 4
PATL1	Q86TB9	1.21	0.0216	0.0423	TRUE	TRUE	FALSE	0	Protein PAT1 homolog 1
PC	P11498	2.13	0.00275	0.00967	TRUE	TRUE	FALSE	0	Pyruvate carboxylase, mitochondrial
PCBP1	Q15365	6.43	2.53e-05	0.00259	TRUE	TRUE	TRUE	2	Poly(rC)-binding protein 1
PCCA	P05165	6.45	0.000117	0.00271	TRUE	TRUE	FALSE	0	Propionyl-CoA carboxylase alpha chain, mitochondrial
PCCB	P05166	4.88	0.000825	0.00451	TRUE	TRUE	TRUE	2	Propionyl-CoA carboxylase beta chain, mitochondrial
PDIA6	Q15084	1.2	0.00873	0.0207	TRUE	TRUE	FALSE	0	Protein disulfide-isomerase A6
PHB	P35232	1.15	0.0178	0.0364	TRUE	TRUE	FALSE	0	Prohibitin
PKN3	Q6P5Z2	3.94	0.00622	0.0164	TRUE	TRUE	TRUE	2	Serine/threonine-protein kinase N3
PKP3	Q9Y446	2.73	0.00294	0.0102	TRUE	TRUE	TRUE	2	Plakophilin-3
PRRC2A	P48634	3.01	0.000253	0.00303	TRUE	TRUE	FALSE	0	Protein PRRC2A
PRRC2B	Q5JSZ5	4.31	9.61e-05	0.00271	TRUE	TRUE	FALSE	0	Protein PRRC2B
PRRC2C	Q9Y520	5.07	6.58e-05	0.00259	TRUE	TRUE	FALSE	0	Protein PRRC2C
PUM1	Q14671	2.65	0.000775	0.00451	TRUE	TRUE	TRUE	2	Pumilio homolog 1
PUM2	Q8TB72	2.43	0.000751	0.00449	TRUE	TRUE	TRUE	2	Pumilio homolog 2
RANBP2	P49792	3.4	0.000424	0.00339	TRUE	TRUE	FALSE	0	E3 SUMO-protein ligase RanBP2
RANGAP1	P46060	2.44	0.0016	0.00659	TRUE	TRUE	FALSE	0	Ran GTPase-activating protein 1
RC3H1	Q5TC82	3.43	0.000146	0.00271	TRUE	TRUE	TRUE	2	Roquin-1
RDH11	Q8TC12	1.12	0.0124	0.0275	TRUE	TRUE	TRUE	1	Retinol dehydrogenase 11
RNF214	Q8ND24	1.84	0.00908	0.0213	TRUE	TRUE	TRUE	2	RING finger protein 214
RPN1	P04843	0.867	0.0228	0.0444	TRUE	TRUE	FALSE	0	Dolichyl-diphosphooligosaccharide--protein glycosyltransferase subunit 1
RPS13	P62277	2.15	0.0235	0.0454	TRUE	TRUE	TRUE	2	40S ribosomal protein S13
RTCB	Q9Y3I0	1.27	0.00586	0.0159	TRUE	TRUE	FALSE	0	tRNA-splicing ligase RtcB homolog
SCYL2	Q6P3W7	2.16	0.00803	0.0196	TRUE	TRUE	TRUE	2	SCY1-like protein 2
SEC16A	O15027	1.91	0.015	0.0317	TRUE	TRUE	TRUE	2	Protein transport protein Sec16A
SLC25A5	P05141	1.06	0.0102	0.0234	TRUE	TRUE	FALSE	0	ADP/ATP translocase 2;ADP/ATP translocase 2, N-terminally processed
SLC25A6	P12236	1.62	0.00343	0.0109	TRUE	TRUE	FALSE	0	ADP/ATP translocase 3;ADP/ATP translocase 3, N-terminally processed
SLC2A1	P11166	1.12	0.0107	0.0244	TRUE	TRUE	FALSE	0	Solute carrier family 2, facilitated glucose transporter member 1
SMAP2	Q8WU79	2.42	0.0006	0.0039	TRUE	TRUE	TRUE	2	Stromal membrane-associated protein 2
SQSTM1	Q13501	2.52	0.0106	0.024	TRUE	TRUE	TRUE	2	Sequestosome-1
SRRM1	Q8IYB3	4.09	0.00241	0.00878	TRUE	TRUE	TRUE	2	Serine/arginine repetitive matrix protein 1
SSR4	P51571	1.19	0.0115	0.0258	TRUE	TRUE	FALSE	0	Translocon-associated protein subunit delta
STOML2	Q9UJZ1	1.67	0.004	0.0122	TRUE	TRUE	FALSE	0	Stomatin-like protein 2, mitochondrial
STT3A	P46977	2.06	0.00378	0.0117	TRUE	TRUE	TRUE	2	Dolichyl-diphosphooligosaccharide--protein glycosyltransferase subunit STT3A
SUMO1	P63165	2.6	0.00296	0.0102	TRUE	TRUE	TRUE	2	Small ubiquitin-related modifier 1;Small ubiquitin-related modifier
TDRD3	Q9H7E2	2.77	0.000309	0.00316	TRUE	TRUE	FALSE	0	Tudor domain-containing protein 3
TIMM50	Q3ZCQ8	1.87	0.00567	0.0156	TRUE	TRUE	TRUE	2	Mitochondrial import inner membrane translocase subunit TIM50
TNRC6A	Q8NDV7	3.13	0.0148	0.0313	TRUE	TRUE	TRUE	1	Trinucleotide repeat-containing gene 6A protein
TNRC6B	Q9UPQ9	2.91	0.000811	0.00451	TRUE	TRUE	FALSE	0	Trinucleotide repeat-containing gene 6B protein
TNRC6C	Q9HCJ0	2.29	0.00762	0.0187	TRUE	TRUE	TRUE	2	Trinucleotide repeat-containing gene 6C protein
TRIM25	Q14258	1.16	0.0129	0.0284	TRUE	TRUE	FALSE	0	E3 ubiquitin/ISG15 ligase TRIM25
TTF1	Q15361	1.17	0.0131	0.0286	TRUE	TRUE	FALSE	0	Transcription termination factor 1
TUFM	P49411	1.5	0.00332	0.0107	TRUE	TRUE	FALSE	0	Elongation factor Tu, mitochondrial
UBAP2	Q5T6F2	6.63	0.0055	0.0153	TRUE	TRUE	TRUE	1	Ubiquitin-associated protein 2
UBAP2L	Q14157	3.76	0.000115	0.00271	TRUE	TRUE	FALSE	0	Ubiquitin-associated protein 2-like
UQCRC2	P22695	1.5	0.00801	0.0196	TRUE	TRUE	FALSE	0	Cytochrome b-c1 complex subunit 2, mitochondrial
USP10	Q14694	5.6	2.22e-05	0.00259	TRUE	TRUE	FALSE	0	Ubiquitin carboxyl-terminal hydrolase 10
XRN1	Q8IZH2	1.59	0.00662	0.0171	TRUE	TRUE	FALSE	0	5-3 exoribonuclease 1
YARS2	Q9Y2Z4	1.34	0.0174	0.0356	TRUE	TRUE	TRUE	2	Tyrosine--tRNA ligase, mitochondrial
YTHDF1	Q9BYJ9	3.15	0.000563	0.00381	TRUE	TRUE	FALSE	0	YTH domain-containing family protein 1
YTHDF2	Q9Y5A9	2.66	0.000627	0.00396	TRUE	TRUE	FALSE	0	YTH domain-containing family protein 2
YTHDF3	Q7Z739	3.17	0.000201	0.00272	TRUE	TRUE	FALSE	0	YTH domain-containing family protein 3
ZC3H7A	Q8IWR0	1.94	0.0231	0.0448	TRUE	TRUE	TRUE	1	Zinc finger CCCH domain-containing protein 7A
ZC3HAV1	Q7Z2W4	1.91	0.00171	0.0069	TRUE	TRUE	FALSE	0	Zinc finger CCCH-type antiviral protein 1
ANKRD17	O75179	2.55	0.0314	0.0578	FALSE	FALSE	TRUE	1	Ankyrin repeat domain-containing protein 17
ARAP3	Q8WWN8	1.9	0.0485	0.0824	FALSE	FALSE	TRUE	1	Arf-GAP with Rho-GAP domain, ANK repeat and PH domain-containing protein 3
ATP5B	P06576	0.875	0.0275	0.0519	FALSE	FALSE	FALSE	0	ATP synthase subunit beta, mitochondrial
C15orf52	Q6ZUT6	1.96	0.0421	0.0734	FALSE	FALSE	TRUE	1	Uncharacterized protein C15orf52
DDX39A	O00148	0.862	0.0269	0.0512	FALSE	FALSE	FALSE	0	ATP-dependent RNA helicase DDX39A
DNAJC13	O75165	0.887	0.032	0.0588	FALSE	FALSE	FALSE	0	DnaJ homolog subfamily C member 13
DPM1	O60762	0.917	0.0337	0.0614	FALSE	FALSE	FALSE	0	Dolichol-phosphate mannosyltransferase subunit 1
EIF4A3	P38919	1.45	0.0272	0.0516	FALSE	FALSE	TRUE	2	Eukaryotic initiation factor 4A-III;Eukaryotic initiation factor 4A-III, N-terminally processed
GOLT1B	Q9Y3E0	0.837	0.0497	0.0837	FALSE	FALSE	FALSE	0	Vesicle transport protein GOT1B
HDLBP	Q00341	0.89	0.0306	0.0566	FALSE	FALSE	FALSE	0	Vigilin
HSPD1	P10809	0.839	0.0473	0.0806	FALSE	FALSE	FALSE	0	60 kDa heat shock protein, mitochondrial
MAGEA1	P43355	0.658	0.0434	0.075	FALSE	FALSE	FALSE	0	Melanoma-associated antigen 1
MYOF	Q9NZM1	1.27	0.0417	0.0728	FALSE	FALSE	FALSE	0	Myoferlin
NOP2	P46087	1.39	0.0438	0.0756	FALSE	FALSE	FALSE	0	Probable 28S rRNA (cytosine(4447)-C(5))-methyltransferase
PDCD11	Q14690	0.725	0.0471	0.0805	FALSE	FALSE	FALSE	0	Protein RRP5 homolog
PHB2	Q99623	1.05	0.0344	0.0624	FALSE	FALSE	FALSE	0	Prohibitin-2
PICALM	Q13492	1.94	0.0493	0.0833	FALSE	FALSE	TRUE	1	Phosphatidylinositol-binding clathrin assembly protein
RAB34	Q9BZG1	1.25	0.0454	0.0779	FALSE	FALSE	TRUE	1	Ras-related protein Rab-34
RPS7	P62081	1.98	0.0275	0.0519	FALSE	FALSE	TRUE	1	40S ribosomal protein S7
RQCD1	Q92600	2.57	0.0285	0.0533	FALSE	FALSE	TRUE	2	Cell differentiation protein RCD1 homolog
SERBP1	Q8NC51	2.19	0.0325	0.0597	FALSE	FALSE	TRUE	1	Plasminogen activator inhibitor 1 RNA-binding protein
SFXN1	Q9H9B4	0.703	0.0408	0.0716	FALSE	FALSE	FALSE	0	Sideroflexin-1
SFXN3	Q9BWM7	0.709	0.0369	0.0661	FALSE	FALSE	FALSE	0	Sideroflexin-3
SLC27A4	Q6P1M0	1.09	0.0495	0.0834	FALSE	FALSE	TRUE	2	Long-chain fatty acid transport protein 4
SLC35B2	Q8TB61	0.962	0.0385	0.0685	FALSE	FALSE	TRUE	2	Adenosine 3-phospho 5-phosphosulfate transporter 1
TECR	Q9NZ01	0.791	0.0355	0.0641	FALSE	FALSE	FALSE	0	Very-long-chain enoyl-CoA reductase
