## Supplementary material for "Alphaviral nonstructural protein-host RBP co-condensation as a mechanism to sustain virus replication": FISH probes used for SFV genomic RNA detection

### Sheet: Sheet1
#	Sequence	Position	GC%
1	gacttgatgaatgggctgtc	34	0.5
2	aaatgctctggcatttgcat	113	0.4
3	ccgatatccaagatgagtgt	178	0.45
4	gtttacctttcaggtggaat	792	0.4
5	gggcacatagtgattttctt	865	0.4
6	gttttaaatgcccacaagca	1258	0.4
7	ttggtcttcttggccaaaag	1414	0.45
8	tagttcttcaacgtcgacgt	1574	0.45
9	aatagcagacttgcctgatc	2177	0.45
10	cgtagtgcaacgtagacacg	2571	0.55
11	aagttaccctgtggaatgtt	2920	0.4
12	ctctgctgtcaatctgattc	3083	0.45
13	taagctctcatcaagaggct	3772	0.45
14	tattgctggtgacacaatcc	3870	0.45
15	tgctctcttaactctgtagg	4016	0.45
16	ggttgaatttcgtaccttca	4611	0.4
17	ctgatgttgtccattgtttc	4717	0.4
18	cgaacaggagaaccttctcg	4923	0.55
19	tcgtagatcgagtcgatgtc	5098	0.5
20	attttggcgggtacattttc	5553	0.4
21	ttctgaaagggtgacgggac	6013	0.55
22	aagttgtgggtcttagcgaa	6259	0.45
23	gaaacatgcccgatttcatc	6735	0.45
24	caattgcgttctgtctcatt	7496	0.4
25	ccttcccattctaaacaaca	7862	0.4
