## Supplementary material for "Alphaviral nonstructural protein-host RBP co-condensation as a mechanism to sustain virus replication": qPCR primers used in this study

### Sheet: Sheet1
qPCR primers	Sequence
SFV4 genome Forward	ACGCATGAGAAGCCCGAGGGAC
SFV4 genome Reverse	ACAGTGCTGTGCGTGAGCCCTC
Human LRP8 Forward	GCCAAGGATTGCGAAAAGGAC
Human LRP8 Reverse	GTGGTCTAAGCAGTCATCGTC
Human VLDLR Forward	AGAAAAGCCAAATGTGAACCCT
Human VLDLR Reverse	CACTGCCGTCAACACAGTCT
Human ACTIN Forward	CATGTACGTTGCTATCCAGGC
Human ACTIN Reverse	CTCCTTAATGTCACGCACGAT
